# Unveiling the Gut Microbiome Network Fingerprint: A Deep Learning Approach to Predict Immunotherapy Response in Melanoma Patients

**DOI:** 10.1101/2024.10.21.619471

**Authors:** Jie Sun, Zhenjiang Fan, Aditya Sriram, Hyun Jung Park

## Abstract

Immune checkpoint inhibitors (ICI) are critical in cancer therapy, harnessing the immune system to fight tumors. The gut microbiome, a diverse ecosystem of trillions of microorganisms, has emerged as a key influencer of ICI efficacy. However, the specific gut bacteria linked to ICI response in melanoma patients remain unclear, with studies showing inconsistent findings across cohorts. Attributing the lack of consensus to multiple layers of non-linear interactions with host factors and within the microbial community, we developed DeepMicroNET, a novel deep neural network (DNN) model-driven network analysis method to identify and characterize the gut bacteria associated with treatment response. Utilizing data from five cohorts of advanced melanoma patients undergoing ICI therapies, we demonstrate how DeepMicroNET identifies gut bacteria consistently predicting immunotherapy responses (response-associated or RA bacteria). Further, DeepMicroNET revealed that these bacteria are associated with key immune pathways, such as antigen processing and presentation, offering novel insights into the molecular mechanisms that could be targeted to improve therapeutic outcomes. Altogether, by identifying gut bacteria robustly associated with immunotherapy response, DeepMicroNET opens the door to a new era of personalized medicine based on the gut microbiome profile.
