## Supplemental Table 1 for "Unveiling the Gut Microbiome Network Fingerprint: A Deep Learning Approach to Predict Immunotherapy Response in Melanoma Patients"

Diseases and Bio Functions	genes Enriched For RA Bacteria	genes Enriched For Ctrl Bacteria	Diff in enrichment
Adenocarcinoma	5.60713158	0	5.60713158
Melanoma	7.195013876	2.198131126	4.996882751
Cutaneous melanoma	7.142685068	2.349433133	4.793251935
Gastrointestinal tract cancer	4.546809137	0	4.546809137
Malignant neoplasm of large intestine	4.464113784	0	4.464113784
Neck neoplasm	3.937046052	0	3.937046052
Head and neck carcinoma	3.359175117	0	3.359175117
Nonpituitary endocrine tumor	3.252814337	0	3.252814337
Non-Hodgkin lymphoma	2.894450499	0	2.894450499
Endocrine carcinoma	2.884924792	0	2.884924792
Multiple mitochondrial dysfunctions syndrome type 1	2.686135559	0	2.686135559
Hereditary hemochromatosis type 3	2.686135559	0	2.686135559
Intellectual developmental disorder with neuropsychiatric features	2.686135559	0	2.686135559
Nephrotic syndrome type 9	2.686135559	0	2.686135559
Concentration of urine	2.686135559	0	2.686135559
Susceptibility to microvascular complications of diabetes type 3	2.686135559	0	2.686135559
Asymptomatic stage left ventricular dysfunction	2.686135559	0	2.686135559
Intratubular germ cell neoplasm	2.686135559	0	2.686135559
Maintenance of microglia	2.686135559	0	2.686135559
Early infantile epileptic encephalopathy type 69	2.686135559	0	2.686135559
Autosomal recessive beta-mannosidosis	2.686135559	0	2.686135559
Apoptosis of orthochromic normoblasts	2.686135559	0	2.686135559
Benign serum increase angiotensin I-converting enzyme	2.686135559	0	2.686135559
Congenital disorder of glycosylation type 1N	2.686135559	0	2.686135559
Refractory heart failure	2.686135559	0	2.686135559
Neurogenic arthrogryposis multiplex congenita with myelin defect	2.686135559	0	2.686135559
T-cell non-Hodgkin lymphoma	2.629399557	0	2.629399557
Autosomal dominant early infantile epileptic encephalopathy	2.57756174	0	2.57756174
S√©zary syndrome	3.851238177	1.318314362	2.532923816
Development of genital organ	2.452093372	0	2.452093372
Autosomal recessive peripheral neuropathy with or without impaired intellectual development	2.385544177	0	2.385544177
Erectile function	2.385544177	0	2.385544177
Hydrolysis of 1-oleoyl lysophosphatidylcholine	2.385544177	0	2.385544177
Mass of smooth muscle tissue	2.385544177	0	2.385544177
You-Hoover-Fong syndrome	2.385544177	0	2.385544177
Susceptibility to progression to renal failure in IgA nephropathy	2.385544177	0	2.385544177
Macroalbuminuric diabetic nephropathy	2.385544177	0	2.385544177
Abnormal morphology of deep cerebellar nucleus	2.385544177	0	2.385544177
Frontotemporal dementia and/or amyotrophic lateral sclerosis type 1	2.385544177	0	2.385544177
Vasoconstriction of umbilical artery	2.385544177	0	2.385544177
Apoptosis of red blood cells	2.385544177	0	2.385544177
Grade 1 hypertension	2.385544177	0	2.385544177
Transcription termination of RNA	2.385544177	0	2.385544177
Intracellular pH of acinar gland cells	2.385544177	0	2.385544177
Abnormal morphology of medullary ray	2.385544177	0	2.385544177
Gastrointestinal stromal tumor in fibrous tissue	5.895895987	3.511120733	2.384775253
Formation of testis	2.363233232	0	2.363233232
Lymphoreticular neoplasm	2.344498238	0	2.344498238
Development of Langerhans cells	2.209891396	0	2.209891396
Homeostasis of Langerhans cells	2.209891396	0	2.209891396
Response of Ab-secreting B cells	2.209891396	0	2.209891396
Van der Woude syndrome type 1	2.209891396	0	2.209891396
Delay in initiation of differentiation of erythroid precursor cells	2.209891396	0	2.209891396
Thickness of muscle cells	2.209891396	0	2.209891396
Stage II diastolic hypertension	2.209891396	0	2.209891396
Morphogenesis of hard palate	2.209891396	0	2.209891396
Fibrosis of peribronchial tissue	2.209891396	0	2.209891396
Early myoclonic encephalopathy	2.209891396	0	2.209891396
Mulibrey nanism	2.209891396	0	2.209891396
Quantity of proerythroblasts	2.209891396	0	2.209891396
Frontotemporal dementia	2.166159298	0	2.166159298
Developmental epilepsy	2.144692434	0	2.144692434
Digestive system cancer	5.469116832	3.34757297	2.121543863
Developmental stuttering	2.085391001	0	2.085391001
Dilated cardiomyopathy secondary to drug	2.085391001	0	2.085391001
Apoptosis of basophils	2.085391001	0	2.085391001
Hypoplasia of renal medulla	2.085391001	0	2.085391001
Anthracycline-induced cardiotoxicity	2.085391001	0	2.085391001
Autosomal recessive renal tubular dysgenesis	2.085391001	0	2.085391001
Susceptibility to intracerebral hemorrhage	2.085391001	0	2.085391001
Abnormality of striatum	2.073521461	0	2.073521461
Early-onset epilepsy	2.049314604	0	2.049314604
Colon cancer	2.031985259	0	2.031985259
Abnormal morphology of testis	2.017191891	0	2.017191891
Spermatogenesis	2.016386793	0	2.016386793
Development of seminiferous tubule	1.999200053	0	1.999200053
Size of atrium	1.988919194	0	1.988919194
Formation of vestibulocochlear nerve	1.988919194	0	1.988919194
Differentiation of spermatogonia	1.988919194	0	1.988919194
Quantity of orthochromic normoblasts	1.988919194	0	1.988919194
Infection by Murine herpesvirus 4	1.988919194	0	1.988919194
Release of D-glucose	1.988919194	0	1.988919194
Impaired fasting glucose	1.988919194	0	1.988919194
Gonadogenesis	1.970399318	0	1.970399318
Symptomatic stage heart failure	1.910176019	0	1.910176019
Colony formation of gonadal cell lines	1.910176019	0	1.910176019
HFE-associated hereditary hemochromatosis	1.910176019	0	1.910176019
Degradation of protein fragment	1.910176019	0	1.910176019
Abnormal morphology of Ammon's horn	1.910176019	0	1.910176019
Stable coronary artery disease	1.910176019	0	1.910176019
Hypochlorhydria	1.910176019	0	1.910176019
Exocytosis of synaptic vesicles	1.85646572	0	1.85646572
Malignant myeloid neoplasm	1.848062625	0	1.848062625
Killing of Staphylococcus aureus subsp. aureus	1.843667163	0	1.843667163
Accumulation of inflammatory monocytes	1.843667163	0	1.843667163
Bioavailability of nitric oxide	1.843667163	0	1.843667163
Differentiation of endometrial stromal cells	1.843667163	0	1.843667163
Proliferation of neuronal progenitor cells	1.837743311	0	1.837743311
Systemic juvenile idiopathic arthritis	1.828549636	0	1.828549636
Bone marrow cancer	1.807714621	0	1.807714621
End-systolic volume of heart	1.786113015	0	1.786113015
Stenosis of mitral valve	1.786113015	0	1.786113015
Transport of galactose	1.786113015	0	1.786113015
Abnormal morphology of amygdala	1.786113015	0	1.786113015
Juvenile rheumatoid arthritis	1.753528649	0	1.753528649
Hepatoblastoma	1.742204169	0	1.742204169
Differentiation of Langerhans cells	1.735398155	0	1.735398155
Mitochondrial respiration of muscle cells	1.735398155	0	1.735398155
Spontaneous coronary artery dissection	1.735398155	0	1.735398155
Secondary hypertension	1.735398155	0	1.735398155
Abnormal quantity of adipose tissue	1.735398155	0	1.735398155
Acute myeloid leukemia	1.720999422	0	1.720999422
Fear	1.718097561	0	1.718097561
Mature lymphocytic neoplasm	1.711275479	0	1.711275479
Neoplasia of blood cells	1.702456697	0	1.702456697
Replication of Herpesviridae	1.702442312	0	1.702442312
Quantity of erythroid cells	1.690078192	0	1.690078192
Abnormal morphology of renal pelvis	1.690078192	0	1.690078192
Abnormal morphology of epididymal epithelium	1.690078192	0	1.690078192
Replication of vesicular stomatitis virus	1.687104978	0	1.687104978
Hypotension	1.650076379	0	1.650076379
Hemorrhagic stroke	1.649122898	0	1.649122898
Hypochromia	1.649122898	0	1.649122898
Proliferation of osteoclasts	1.649122898	0	1.649122898
Rheumatic carditis	1.649122898	0	1.649122898
Surgically induced osteoarthritis	1.649122898	0	1.649122898
Apoptosis of PASMC cells	1.649122898	0	1.649122898
Cutaneous sarcoidosis	1.621718301	0	1.621718301
Activation of synapse	1.611771592	0	1.611771592
Biosynthesis of ubiquinone	1.611771592	0	1.611771592
Atrophy of renal cortex	1.611771592	0	1.611771592
Vascular resistance of kidney	1.611771592	0	1.611771592
Proliferation of progenitor cells	1.593008722	0	1.593008722
Proliferation of hematopoietic stem cells	1.587726626	0	1.587726626
Chronic inflammatory disorder	1.578910716	0	1.578910716
Hyperhomocysteinemia	1.577446605	0	1.577446605
Development of trigeminal nerve	1.577446605	0	1.577446605
Catabolism of glycoprotein	1.577446605	0	1.577446605
Turnover of dopamine	1.577446605	0	1.577446605
Abnormal morphology of Kupffer cells	1.545698905	0	1.545698905
Abnormal morphology of thyroid follicle	1.545698905	0	1.545698905
Recurrent myocardial infarction	1.545698905	0	1.545698905
Assembly of iron-sulfur	1.545698905	0	1.545698905
Extravasation of plasma	1.545698905	0	1.545698905
Familial dementia	1.542622892	0	1.542622892
Acute leukemia	1.542297367	0	1.542297367
Rheumatoid arthritis	1.538654048	0	1.538654048
Anxiety	1.51887115	0	1.51887115
Susceptibility to myocardial infarction	1.516172528	0	1.516172528
Quantity of Langerhans cells	1.516172528	0	1.516172528
Damage of tubulointerstitium	1.516172528	0	1.516172528
Catabolism of hormone	1.516172528	0	1.516172528
Quantity of burst-forming erythroid cells	1.516172528	0	1.516172528
Becker muscular dystrophy	1.516172528	0	1.516172528
Secretion of arachidonic acid	1.516172528	0	1.516172528
Catabolism of peptide	1.488580516	0	1.488580516
Formation of pore	1.488580516	0	1.488580516
Small-cell carcinoma	1.483773465	0	1.483773465
Liver carcinoma	1.475984651	0	1.475984651
Liver tumor	1.471003121	0	1.471003121
Speech and language disorders	1.465602163	0	1.465602163
Abnormal morphology of duodenum	1.462688153	0	1.462688153
Colon cancer proximal to the splenic flexure	1.458887071	0	1.458887071
Granuloma	1.454075505	0	1.454075505
Malignant lymphocytic neoplasm	1.452332889	0	1.452332889
Lymphocytic cancer	1.452332889	0	1.452332889
Large intestine adenocarcinoma	4.64506246	3.193853414	1.451209046
Non-traumatic arthropathy	1.448372613	0	1.448372613
Hereditary angioedema type III	1.438301008	0	1.438301008
Premature senescence of reproductive system	1.438301008	0	1.438301008
Quantity of inflammatory monocytes	1.438301008	0	1.438301008
Systemic autoimmune syndrome	1.429603728	0	1.429603728
Abdominal carcinoma	4.95271672	3.536030032	1.416686688
Size of epithelial cell lines	1.415256215	0	1.415256215
Global developmental delay	1.396500881	0	1.396500881
Colorectal cancer	1.3948865	0	1.3948865
Left ventricular ejection fraction	1.393415988	0	1.393415988
Replication of Murine herpesvirus 4	1.393415988	0	1.393415988
Catabolism of oligosaccharide	1.393415988	0	1.393415988
Size of kidney cell lines	1.393415988	0	1.393415988
Function of lysosome	1.393415988	0	1.393415988
Burkitt lymphoma	1.379059022	0	1.379059022
Hyperkalemia	1.37266272	0	1.37266272
Skin carcinoma	1.366697223	0	1.366697223
Quantity of male germ cells	1.366095069	0	1.366095069
Pancreatic ductal adenocarcinoma	1.361111666	0	1.361111666
Childhood hypertension	1.352895229	0	1.352895229
Cardiac death	1.352895229	0	1.352895229
Abnormal morphology of gastric parietal cells	1.352895229	0	1.352895229
Release of exosomes	1.352895229	0	1.352895229
Microalbuminuria	1.352895229	0	1.352895229
Gliomatosis cerebri	1.346682624	0	1.346682624
Development of gap junctions	1.342404558	0	1.342404558
Gallbladder adenocarcinoma	1.33415819	0	1.33415819
Secretion of saliva	1.334025832	0	1.334025832
Respiration of myeloid cells	1.334025832	0	1.334025832
Acidification of lysosome	1.334025832	0	1.334025832
Abnormal morphology of renal medulla	1.334025832	0	1.334025832
Abnormal morphology of spermatogonia	1.334025832	0	1.334025832
Atrophy of renal tubule	1.334025832	0	1.334025832
Catabolism of phosphatidylcholine	1.334025832	0	1.334025832
Abdominal adenocarcinoma	5.22192286	3.8936921	1.32823076
Size of eye	1.315978049	0	1.315978049
Morphology of red blood cells	1.315978049	0	1.315978049
Abnormal morphology of epididymal fat	1.315978049	0	1.315978049
Spermiogenesis	1.314326742	0	1.314326742
Small cell lung carcinoma	1.312555783	0	1.312555783
Gastrointestinal adenocarcinoma	5.371611076	4.251424694	1.120186382
Non-melanoma solid tumor	4.989828352	3.937681668	1.052146684
Nonhematologic malignant neoplasm	4.987574675	3.935587031	1.051987644
Non-central nervous system malignant neoplasm	4.604488339	3.580675575	1.023812764
Carcinoma	4.141858017	3.366195813	0.775662204
Hematologic cancer	2.173197317	1.432683098	0.740514219
Myeloid or lymphoid neoplasm	2.134791861	1.402704067	0.732087794
Intraabdominal organ tumor	4.455908466	3.774186062	0.681722404
Soft tissue lesion	7.121069165	6.565718805	0.55535036
Mature T-cell neoplasm	1.98913138	1.487835511	0.501295869
Hepatobiliary neoplasm	2.04786134	1.597729921	0.450131419
Hepatobiliary carcinoma	1.960013487	1.533565246	0.426448241
Malignant brain glioma	6.037144706	5.668232393	0.368912313
Upper abdominal cancer	3.316019281	3.026166102	0.289853179
Endometrioid endometrial adenocarcinoma	3.039892625	2.888115431	0.151777194
Head and neck squamous cell carcinoma	1.913486291	1.827585523	0.085900768
T-cell malignant neoplasm	2.000432102	1.935413276	0.065018826
Swelling of cells	1.587726626	1.571748037	0.01597859
Drug toxicity	1.518042898	1.502190592	0.015852306
Rett Syndrome	1.471244449	1.45548369	0.015760759
Down syndrome	1.332708522	1.317254882	0.015453641
Survival of brain tissue	2.686135559	2.677535387	0.008600172
Development of sinusoid	2.686135559	2.677535387	0.008600172
Early infantile epileptic encephalopathy type 27	2.686135559	2.677535387	0.008600172
Poretti-Boltshauser syndrome	2.686135559	2.677535387	0.008600172
Development of Reichert's membrane	2.686135559	2.677535387	0.008600172
Autosomal dominant mental retardation type 6	2.686135559	2.677535387	0.008600172
Long-term potentiation of dorsal striatum	2.385544177	2.376952961	0.008591216
Susceptibility to familial breast-ovarian cancer type 4	2.385544177	2.376952961	0.008591216
Cytotoxicity of nervous tissue cell lines	2.385544177	2.376952961	0.008591216
Initiation of gastrulation	2.385544177	2.376952961	0.008591216
Developmental delay and generalized hypotonia and cerebellar ataxia	2.385544177	2.376952961	0.008591216
Developmental delay and intractable seizure	2.385544177	2.376952961	0.008591216
Spatial memory consolidation	2.385544177	2.376952961	0.008591216
Lack of Reichert's membrane	2.385544177	2.376952961	0.008591216
Cell polarity formation by epithelial cells	2.209891396	2.20130913	0.008582266
Operant self-administration of ethanol	2.209891396	2.20130913	0.008582266
Symptomatic stage leptomeningeal metastasis	2.209891396	2.20130913	0.008582266
Frontal lobe dementia	2.209891396	2.20130913	0.008582266
Semantic dementia	2.209891396	2.20130913	0.008582266
Symptomatic stage metastatic breast cancer	2.209891396	2.20130913	0.008582266
Long-term potentiation of prefrontal cortex	2.209891396	2.20130913	0.008582266
Permeability of connective tissue cells	2.085391001	2.076817679	0.008573322
Maturation of focal adhesions	2.085391001	2.076817679	0.008573322
Migration of acute lymphoblastic leukemia cells	2.085391001	2.076817679	0.008573322
Swelling of perikaryon	2.085391001	2.076817679	0.008573322
Abnormal morphology of disorganized barrel cortex	2.085391001	2.076817679	0.008573322
Binding of Lassa virus	2.085391001	2.076817679	0.008573322
Abnormal morphology of parietal endoderm	1.910176019	1.901620568	0.008555451
Development of trophoblast cells	1.910176019	1.901620568	0.008555451
Synaptogenesis of hippocampal neurons	1.910176019	1.901620568	0.008555451
Metastatic recurrent melanoma	1.910176019	1.901620568	0.008555451
Skin picking	1.910176019	1.901620568	0.008555451
Child-Pugh class B7 advanced hepatocellular carcinoma	1.910176019	1.901620568	0.008555451
Arrest in cytokinesis of cervical cancer cell lines	1.843667163	1.835120639	0.008546524
Apoptosis of medium spiny neurons	1.843667163	1.835120639	0.008546524
Engraftment of leukemia cell lines	1.843667163	1.835120639	0.008546524
Pervasive developmental disorder not otherwise specified	1.843667163	1.835120639	0.008546524
Plasticity of neurons	1.786113015	1.777575412	0.008537603
Mild skin manifestation	1.735398155	1.726869467	0.008528688
Progressive muscle atrophy	1.735398155	1.726869467	0.008528688
AMPA mediated synaptic current	1.735398155	1.726869467	0.008528688
Hyperalgesia of paw	1.735398155	1.726869467	0.008528688
Colony formation of leukocyte cell lines	1.735398155	1.726869467	0.008528688
Migration of granule neuron progenitor cells	1.690078192	1.681558412	0.008519779
Primary lateral sclerosis	1.690078192	1.681558412	0.008519779
Cogan-type congenital oculomotor apraxia	1.690078192	1.681558412	0.008519779
Proliferation of retinoblastoma cell lines	1.690078192	1.681558412	0.008519779
Dry cough	1.649122898	1.640612021	0.008510876
Maintenance of epithelial tissue	1.649122898	1.640612021	0.008510876
Shape change of cancer cells	1.611771592	1.603269613	0.008501979
Tumorigenesis of pancreatic cancer cell lines	1.611771592	1.603269613	0.008501979
Drug seeking behavior	1.611771592	1.603269613	0.008501979
Branching of salivary gland	1.611771592	1.603269613	0.008501979
Neurodegeneration of striatal neurons	1.545698905	1.537214703	0.008484202
Moderate to severe Alzheimer disease	1.545698905	1.537214703	0.008484202
Lack of blastocele	1.516172528	1.507697206	0.008475322
Organization of melanosomes	1.516172528	1.507697206	0.008475322
Heterotetramerization of protein	1.516172528	1.507697206	0.008475322
Synaptic transmission of CA1 neuron	1.488580516	1.480114068	0.008466448
Dermatographic urticaria	1.488580516	1.480114068	0.008466448
Quantity of excitatory synapses	1.462688153	1.454230572	0.00845758
Motion sickness	1.462688153	1.454230572	0.00845758
NMDA-mediated synaptic current	1.415256215	1.406816354	0.008439862
Cramp of muscle	1.415256215	1.406816354	0.008439862
Upper respiratory tract infection	1.393415988	1.384984976	0.008431011
Acute musculoskeletal pain	1.393415988	1.384984976	0.008431011
Mild-to-moderate Alzheimer disease	1.393415988	1.384984976	0.008431011
Dynamics of microtubules	1.37266272	1.364240553	0.008422167
Chemotherapy-induced peripheral neuropathy	1.37266272	1.364240553	0.008422167
Cancer pain	1.334025832	1.325621337	0.008404495
Acute rhinosinusitis	1.334025832	1.325621337	0.008404495
Gliogenesis	1.334025832	1.325621337	0.008404495
Extracranial solid tumor	4.518307678	4.60877956	-0.090471882
Extrapancreatic malignant tumor	4.1429036	4.241294851	-0.098391251
Head and neck cancer	3.650418577	3.777651073	-0.127232496
Non rhabdoid tumor	1.588429463	1.73377486	-0.145345397
Hepato-pancreato-biliary cancer	2.206222752	2.382076215	-0.175853464
Extrapulmonary squamous cell carcinoma	1.330174532	1.531076496	-0.200901964
Colon adenocarcinoma	2.060350554	2.28908872	-0.228738166
Right colon tumor	1.458887071	1.693762606	-0.234875536
Proximal colorectal carcinoma	1.461847271	1.697048374	-0.235201103
Right colon adenocarcinoma	1.478327173	1.72733281	-0.249005636
Pancreatobiliary adenocarcinoma	1.418198236	1.673090412	-0.254892176
Pancreatic cancer	1.488510073	1.751974087	-0.263464014
Connective or soft tissue tumor	3.608863672	3.886573043	-0.277709371
Ascending colon adenocarcinoma	1.610880486	1.888961318	-0.278080832
Neoplasia of cells	1.790552267	2.279460718	-0.488908451
Transport of metal	1.355320089	1.942703232	-0.587383143
Ascending and transverse colon cancer	1.521572961	2.137675284	-0.616102323
Development of carcinoma	2.903091309	3.532685856	-0.629594547
Abnormality of endometrium	2.478523554	3.116469317	-0.637945762
Pancreaticobiliary cancer	1.962201142	2.615024404	-0.652823262
Thyroid carcinoma	3.111775595	3.771294134	-0.659518539
Uterine carcinoma	2.747046775	3.425906527	-0.678859752
Endometrioid carcinoma	2.774291832	3.45721438	-0.682922548
Cancer of secretory structure	3.21389932	3.918949174	-0.705049854
High grade glioma	4.872775164	5.722306241	-0.849531078
Glioblastoma multiforme of brain	5.101453117	5.999929985	-0.898476868
Malignant neoplasm of retroperitoneum	1.463255812	2.369624234	-0.906368422
High grade neuroepithelial tumor of brain	5.467486492	6.37612095	-0.908634458
Blue round small cell tumor	1.404278916	2.339601814	-0.935322899
Pancreaticobiliary carcinoma	1.478215983	2.442231404	-0.964015421
Development of adenocarcinoma	2.759866672	3.843908627	-1.084041955
Uterine cancer	2.627956117	3.727359661	-1.099403545
Hyperalgesia	0	1.303456905	-1.303456905
Transport of molecule	0	1.30651304	-1.30651304
Degradation of Gelatin	0	1.307582381	-1.307582381
Abnormal morphology of hypothalamus	0	1.307582381	-1.307582381
G1/S phase transition of tumor cell lines	0	1.321916205	-1.321916205
Color of fur	0	1.325621337	-1.325621337
Permeability of vascular tissue	0	1.325621337	-1.325621337
Abnormal morphology of eyelid aperture	0	1.325621337	-1.325621337
Beta-oxidation of palmitic acid	0	1.325621337	-1.325621337
Stevens-Johnson syndrome	0	1.325621337	-1.325621337
Killing of E. coli	0	1.325621337	-1.325621337
Immune response of T lymphocytes	0	1.331334115	-1.331334115
Glandular intraepithelial neoplasm	0	1.354689833	-1.354689833
Familial arthropathy	0	1.360378738	-1.360378738
Toxic epidermal necrolysis	0	1.364240553	-1.364240553
Blepharitis	0	1.364240553	-1.364240553
Abdominal hernia	0	1.364240553	-1.364240553
G1/S phase transition of lung cancer cell lines	0	1.364240553	-1.364240553
Accumulation of autophagosomes	0	1.384984976	-1.384984976
Clearance of triacylglycerol	0	1.384984976	-1.384984976
Chemoattraction of T lymphocytes	0	1.384984976	-1.384984976
Killing of Staphylococcus aureus	0	1.384984976	-1.384984976
Oral cavity carcinoma	0	1.389425034	-1.389425034
Infection of embryonic cell lines	0	1.392631265	-1.392631265
Infection of kidney cell lines	0	1.404638157	-1.404638157
Growth of Candida albicans	0	1.406816354	-1.406816354
Abnormal morphology of Schwann cells	0	1.406816354	-1.406816354
Transmembrane transport of Zn2+	0	1.406816354	-1.406816354
Grade I astrocytoma	0	1.406816354	-1.406816354
Mitochondrial cardiomyopathy	0	1.42985229	-1.42985229
Transmembrane transport of carboxylic acid	0	1.42985229	-1.42985229
Perinatal death	0	1.431633668	-1.431633668
Infection of epithelial cell lines	0	1.438507415	-1.438507415
Breast or colorectal cancer	0	1.449093268	-1.449093268
G1/S phase transition of colorectal cancer cell lines	0	1.454230572	-1.454230572
Modification of microtubules	0	1.454230572	-1.454230572
Congenital malformation of brain	0	1.460855162	-1.460855162
Migration of kidney cell lines	0	1.461159101	-1.461159101
Hypoplasia of brain	0	1.466879711	-1.466879711
Maturation of erythroid cells	0	1.480114068	-1.480114068
Pelvic squamous cell carcinoma	0	1.4849127	-1.4849127
Quantity of taurine	0	1.507697206	-1.507697206
Transport of GABA	0	1.507697206	-1.507697206
Ploidy of hepatocytes	0	1.507697206	-1.507697206
Chemoattraction of monocytes	0	1.507697206	-1.507697206
Ohtahara syndrome	0	1.508246947	-1.508246947
Degeneration of cells	0	1.51776848	-1.51776848
Gluconeogenesis of hepatocytes	0	1.537214703	-1.537214703
Remodeling of extracellular matrix	0	1.537214703	-1.537214703
Migration of monocyte-derived macrophages	0	1.537214703	-1.537214703
Catabolism of cartilage tissue	0	1.537214703	-1.537214703
Upper aero-digestive squamous cell carcinoma	0	1.540111811	-1.540111811
Soft tissue sarcoma	0	1.540361395	-1.540361395
Daytime core body temperature	0	1.568953517	-1.568953517
Transmembrane transport of L-arginine	0	1.568953517	-1.568953517
Familial epilepsy	0	1.569780249	-1.569780249
Laryngeal squamous cell carcinoma	0	1.576674271	-1.576674271
Killing of Pseudomonas aeruginosa	0	1.603269613	-1.603269613
Noise-induced hearing loss	0	1.603269613	-1.603269613
Initiation of reverse transcription of genomes	0	1.603269613	-1.603269613
Astrocytoma in spinal cord	0	1.603269613	-1.603269613
Migration of marginal-zone B lymphocytes	0	1.603269613	-1.603269613
Hydatidiform mole	0	1.603269613	-1.603269613
Abnormal morphology of split sternum	0	1.603269613	-1.603269613
Chronic lymphocytic leukemia or small lymphocytic lymphoma or prolymphocytic leukemia	0	1.610996651	-1.610996651
Quantity of lipid droplets	0	1.626814497	-1.626814497
Pancreatic carcinoma	0	1.629728781	-1.629728781
Lipophagy	0	1.640612021	-1.640612021
Arrest in G2/M phase of hepatoma cell lines	0	1.640612021	-1.640612021
Morphology of podocytes	0	1.640612021	-1.640612021
Clefting of face	0	1.640612021	-1.640612021
Disorganization of actin cytoskeleton	0	1.640612021	-1.640612021
Synthesis of L-proline	0	1.640612021	-1.640612021
Ductal adenocarcinoma	0	1.641892774	-1.641892774
Prostatic adenocarcinoma	0	1.643493861	-1.643493861
Pervasive developmental disorder	0	1.657814834	-1.657814834
Generation of tumor	4.074576967	5.738623253	-1.664046286
Transport of lactic acid	0	1.681558412	-1.681558412
Hyperthermia	0	1.681558412	-1.681558412
Atrophy of renal medulla	0	1.681558412	-1.681558412
Transport of iodide	0	1.681558412	-1.681558412
Dandy-Walker syndrome	0	1.681558412	-1.681558412
Bile duct carcinoma	0	1.686370568	-1.686370568
Transport of metal ion	0	1.711549608	-1.711549608
Endocochlear potential	0	1.726869467	-1.726869467
Enlargement of heart cell lines	0	1.726869467	-1.726869467
HIV encephalopathy	0	1.726869467	-1.726869467
Embryonal rhabdomyosarcoma in striated muscle	0	1.734946235	-1.734946235
Cancer of cells	0	1.75423576	-1.75423576
Early-onset encephalopathy	0	1.758308962	-1.758308962
Epilepsy	0	1.76443744	-1.76443744
Abnormal morphology of small parietal bone	0	1.777575412	-1.777575412
Proliferation of cerebellar granule neuron precursor cells	0	1.777575412	-1.777575412
Abnormal morphology of small frontal bone	0	1.777575412	-1.777575412
Proliferation of marginal-zone B lymphocytes	0	1.777575412	-1.777575412
Quantity of HIV	0	1.777575412	-1.777575412
Killing of Enterococcus faecalis	0	1.777575412	-1.777575412
Prostate cancer	0	1.782748662	-1.782748662
Rectosigmoid neoplasm	0	1.783192387	-1.783192387
Gastroesophageal adenocarcinoma	0	1.791668892	-1.791668892
Craniosynostosis	0	1.794171261	-1.794171261
Esophageal carcinoma	0	1.797475972	-1.797475972
Landau Kleffner syndrome	1.488580516	3.292653633	-1.804073117
Social anxiety disorder	0	1.821394699	-1.821394699
Hypoplasia of olfactory bulb	0	1.835120639	-1.835120639
Killing of Salmonella enterica subsp. enterica serovar Typhimurium	0	1.835120639	-1.835120639
Function of salivary gland	0	1.835120639	-1.835120639
Binding of dsRNA	0	1.835120639	-1.835120639
Immune response of cytotoxic T cells	0	1.835120639	-1.835120639
Anaphase of cervical cancer cell lines	0	1.835120639	-1.835120639
Abnormal morphology of olfactory nerve	0	1.835120639	-1.835120639
Density of mitochondrial cristae	0	1.835120639	-1.835120639
Abnormal morphology of mitral cell layer	0	1.835120639	-1.835120639
Development of mandible	0	1.835120639	-1.835120639
Metaphase of cervical cancer cell lines	0	1.835120639	-1.835120639
Gastric adenocarcinoma	0	1.851378162	-1.851378162
Left colon adenocarcinoma	1.478474	3.337118614	-1.858644614
Urinary tract carcinoma	1.455174259	3.316331141	-1.861156882
Rhabdomyosarcoma	0	1.867031728	-1.867031728
Female genital tract adenocarcinoma	2.105651327	3.99002769	-1.884376363
Urothelial bladder carcinoma	0	1.887492599	-1.887492599
Partial seizure	0	1.899067071	-1.899067071
Transport of L-ornithine	0	1.901620568	-1.901620568
Quantity of MHC Class I on cell surface	0	1.901620568	-1.901620568
Damage of nucleus	0	1.901620568	-1.901620568
Disruption of lipid bilayer	0	1.901620568	-1.901620568
Pancreatic tumor	0	1.908562061	-1.908562061
Lack of breast milk in stomach	0	1.951873689	-1.951873689
Syndromic epilepsy	0	1.970270721	-1.970270721
Hydrolysis of AMP	0	1.980354811	-1.980354811
Transport of pyruvic acid	0	1.980354811	-1.980354811
Clustering of lipid droplets	0	1.980354811	-1.980354811
Neurodegeneration of CA3 neurons	0	1.980354811	-1.980354811
Size of olfactory bulb	0	1.980354811	-1.980354811
Morphology of Purkinje cells	0	1.980354811	-1.980354811
Exit from mitosis of cervical cancer cell lines	0	1.980354811	-1.980354811
Antibacterial response	0	1.992084753	-1.992084753
Breast or ovarian cancer	0	2.004834458	-2.004834458
Skin cancer	0	2.028177396	-2.028177396
Malignant neoplasm of male genital organ	0	2.031370556	-2.031370556
Breast or ovarian carcinoma	0	2.032207944	-2.032207944
Neurodegeneration of cerebral cortex	0	2.044530841	-2.044530841
Breast or gastric cancer	0	2.056395277	-2.056395277
Cytokinesis of cervical cancer cell lines	0	2.056916196	-2.056916196
Tumorigenesis of superficial fascia	0	2.076817679	-2.076817679
Metabolism of thiamine	0	2.076817679	-2.076817679
Phagocytosis of yeast	0	2.076817679	-2.076817679
Transmembrane transport of L-lysine	0	2.076817679	-2.076817679
Salvage of L-methionine	0	2.076817679	-2.076817679
Synthesis of adenosine	0	2.076817679	-2.076817679
Abnormal morphology of dorsolateral prostatic lobe	0	2.076817679	-2.076817679
Penetration of axons	0	2.076817679	-2.076817679
Transport of cation	0	2.089601176	-2.089601176
Non-colon gastrointestinal cancer	0	2.133371766	-2.133371766
Upper aerodigestive tract carcinoma	0	2.191449625	-2.191449625
Breast or ovarian neoplasm	0	2.198819679	-2.198819679
Closure of autophagosomes	0	2.20130913	-2.20130913
Abnormal morphology of glomerular layer of olfactory bulb	0	2.20130913	-2.20130913
Apoptosis of outer hair cells	0	2.20130913	-2.20130913
Quantity of invadopodia	0	2.20130913	-2.20130913
Transport of nitrate	0	2.20130913	-2.20130913
Bare lymphocyte syndrome, type I	0	2.20130913	-2.20130913
Subacute cutaneous lupus erythematosus	0	2.20130913	-2.20130913
Mitotic index of squamous cell carcinoma cell lines	0	2.20130913	-2.20130913
Respiration of liver cell lines	0	2.20130913	-2.20130913
Reticulophagy	0	2.20130913	-2.20130913
Adenocarcinoma of the sigmoid colon	0	2.236066335	-2.236066335
Ductal carcinoma	0	2.267712232	-2.267712232
Serous adenocarcinoma in ovary	0	2.323668066	-2.323668066
Upper gastrointestinal carcinoma	0	2.371632316	-2.371632316
Autosomal recessive mental retardation type 48	0	2.376952961	-2.376952961
Transmembrane transport of L-histidine	0	2.376952961	-2.376952961
Ehlers-Danlos syndrome type VIIC	0	2.376952961	-2.376952961
Fusion of nasal cartilage	0	2.376952961	-2.376952961
Damage of myofilaments	0	2.376952961	-2.376952961
Transport of acylcarnitine	0	2.376952961	-2.376952961
Dephosphorylation of AMP	0	2.376952961	-2.376952961
Female genital carcinoma	2.124805147	4.505794078	-2.380988931
Development of digestive organ tumor	0	2.429813437	-2.429813437
Anaplastic oligodendroglioma	0	2.437270342	-2.437270342
Brain oligodendroglioma	0	2.465455797	-2.465455797
Pancreaticobiliary neoplasm	0	2.480329162	-2.480329162
Extraadrenal retroperitoneal tumor	0	2.637093364	-2.637093364
Gastric carcinoma	0	2.666225687	-2.666225687
Breast or pancreatic cancer	0	2.667597957	-2.667597957
Ovarian adenocarcinoma	0	2.677046725	-2.677046725
Regulation of cytotoxic T cells	0	2.677535387	-2.677535387
Growth of Enterococcus faecalis	0	2.677535387	-2.677535387
Autosomal recessive Joubert syndrome type 30	0	2.677535387	-2.677535387
Potocki-Shaffer syndrome	0	2.677535387	-2.677535387
Abnormal morphology of zone of polarizing activity	0	2.677535387	-2.677535387
Susceptibility to abacavir hypersensitivity	0	2.677535387	-2.677535387
Progressive proteinuria	0	2.677535387	-2.677535387
Cell death of choroidal cells	0	2.677535387	-2.677535387
Parietal foramina 2	0	2.677535387	-2.677535387
Entry into G1 phase of cervical cancer cell lines	0	2.677535387	-2.677535387
Susceptibility to spondyloarthropathy 1	0	2.677535387	-2.677535387
Frontonasal dysplasia type 2	0	2.677535387	-2.677535387
Autosomal recessive mental retardation type 58	0	2.677535387	-2.677535387
Selection of natural killer cells	0	2.677535387	-2.677535387
Early infantile epileptic encephalopathy type 61	0	2.677535387	-2.677535387
Late G1 phase of colorectal cancer cell lines	0	2.677535387	-2.677535387
Thyroid gland fetal adenoma	0	2.677535387	-2.677535387
Sacroiliitis	0	2.677535387	-2.677535387
Severe focal segmental glomerulosclerosis	0	2.677535387	-2.677535387
French-Canadian type Leigh syndrome	0	2.677535387	-2.677535387
Myelination of sensory nerve	0	2.677535387	-2.677535387
Susceptibility to craniosynostosis 5	0	2.677535387	-2.677535387
Aggregation of podocytes	0	2.677535387	-2.677535387
Tumorigenesis of reproductive tract	1.829601592	4.539054319	-2.709452728
Gastric cancer	0	2.727692339	-2.727692339
Female genital tract cancer	1.969524175	4.775105014	-2.805580839
Oligodendroglioma	0	2.826464307	-2.826464307
Development of genital tumor	2.004534215	4.833643607	-2.829109393
Distal colon cancer	0	2.893185801	-2.893185801
Descending colon/sigmoid colon adenocarcinoma	0	2.893185801	-2.893185801
Endometrial cancer	0	2.940532825	-2.940532825
Genitourinary carcinoma	1.318381501	4.268864457	-2.950482956
Distal colorectal carcinoma	0	2.955697585	-2.955697585
Genital carcinoma	1.546710449	4.577246343	-3.030535895
Gastro-esophageal carcinoma	0	3.106493725	-3.106493725
Genitourinary adenocarcinoma	1.646944865	4.807189438	-3.160244573
Pelvic adenocarcinoma	1.731346366	4.935058746	-3.20371238
Bladder carcinoma	0	3.264427416	-3.264427416
Genital tract cancer	1.353133945	4.776166016	-3.423032071
Formation of solid tumor	4.630044665	8.075431873	-3.445387208
Frequency of tumor	0	3.708966506	-3.708966506
Pelvic carcinoma	1.659905932	5.474467094	-3.814561163
Incidence of tumor	0	3.862065225	-3.862065225
Tumorigenesis of epithelial neoplasm	0	3.862920234	-3.862920234
Gastrointestinal carcinoma	0	4.056759908	-4.056759908
Soft tissue neoplasm	0	4.292766697	-4.292766697
Malignant genitourinary solid tumor	0	4.379327993	-4.379327993
Pelvic cancer	1.531687832	5.949716896	-4.418029064
Abdominal cancer	0	4.447036399	-4.447036399
Genital tumor	0	4.587208863	-4.587208863
Transport of monocarboxylic acid	0	4.883247996	-4.883247996
Non-hematological solid tumor	0	4.933964926	-4.933964926
Urogenital cancer	0	4.993944435	-4.993944435
Cancer of head	0	5.353916275	-5.353916275
Breast or gynecological cancer	0	5.438381664	-5.438381664
