## Supplemental Table 2 for "Unveiling the Gut Microbiome Network Fingerprint: A Deep Learning Approach to Predict Immunotherapy Response in Melanoma Patients"

Canonical Pathways	genesEnrichedForRABacteria	genesEnrichedForCtrlBacteria	Difference in enrichment
Antigen Presentation Pathway	1.111642681	2.515423702	-1.403781021
Transport of inorganic cations/anions and amino acids/oligopeptides	0.713563441	2.863101514	-2.149538073
Neurexins and neuroligins	2.209393788	0.946505847	1.262887941
Synaptogenesis Signaling Pathway	1.567067478	1.544816972	0.022250506
Neuroinflammation Signaling Pathway	1.56002952	1.537804355	0.022225165
LGI-ADAM interactions	1.545698905	1.537214703	0.008484202
GABAergic Receptor Signaling Pathway (Enhanced)	1.47693129	1.461159101	0.015772189
Synaptic adhesion-like molecules	1.37266272	1.364240553	0.008422167
Methylthiopropionate Biosynthesis	0	2.677535387	-2.677535387
Coronavirus Replication Pathway	2.409960827	0	2.409960827
Amyotrophic Lateral Sclerosis Signaling	1.621718301	0.663615562	0.958102739
Proline Biosynthesis I	0	2.076817679	-2.076817679
Endocannabinoid Neuronal Synapse Pathway	1.42199458	0.569040578	0.852954002
Proline Biosynthesis II (from Arginine)	0	1.980354811	-1.980354811
Creatine metabolism	0	1.901620568	-1.901620568
Transport of bile salts and organic acids, metal ions and amine compounds	0	1.87890696	-1.87890696
Arginine Degradation VI (Arginase 2 Pathway)	0	1.835120639	-1.835120639
Cargo recognition for clathrin-mediated endocytosis	0	1.670964987	-1.670964987
Metallothioneins bind metals	0	1.640612021	-1.640612021
Class I MHC mediated antigen processing and presentation	0.26657709	1.354689833	-1.088112743
Presynaptic depolarization and calcium channel opening	1.611771592	0	1.611771592
Guanosine Nucleotides Degradation III	0	1.568953517	-1.568953517
NAD Phosphorylation and Dephosphorylation	0	1.568953517	-1.568953517
Urate Biosynthesis/Inosine 5'-phosphate Degradation	0	1.537214703	-1.537214703
Glutamate and glutamine metabolism	0	1.537214703	-1.537214703
Clathrin-mediated endocytosis	0	1.514354223	-1.514354223
Adenosine Nucleotides Degradation II	0	1.480114068	-1.480114068
Metabolism of Angiotensinogen to Angiotensins	1.438301008	0	1.438301008
Nicotinate metabolism	0	1.42985229	-1.42985229
Purine Nucleotides Degradation II (Aerobic)	0	1.406816354	-1.406816354
GABA synthesis, release, reuptake and degradation	0	1.406816354	-1.406816354
Other interleukin signaling	1.315978049	0	1.315978049
