## Supplemental Table 3 for "Unveiling the Gut Microbiome Network Fingerprint: A Deep Learning Approach to Predict Immunotherapy Response in Melanoma Patients"

AverageShortestPathLength	BetweennessCentrality	ClosenessCentrality	ClusteringCoefficient	Degree	Eccentricity	IsSingleNode	name	NeighborhoodConnectivity	NumberOfDirectedEdges	NumberOfUndirectedEdges	PartnerOfMultiEdgedNodePairs	Radiality	selected	SelfLoops	shared name	Stress	TopologicalCoefficient
1.788321168	0.012967301	0.559183673	0.232258065	33	3	FALSE	"LKT__s__Bacteroides_uniformis"	24.32258065	0	33	2	0.983576642	FALSE	0	"LKT__s__Bacteroides_uniformis"	2230	0.180167264
1.700729927	0.022007292	0.587982833	0.176829268	47	2	FALSE	"LKT__s__Bacteroides_vulgatus"	22.87804878	0	47	6	0.98540146	FALSE	0	"LKT__s__Bacteroides_vulgatus"	3640	0.166993057
1.744525547	0.017103121	0.573221757	0.203174603	39	3	FALSE	"LKT__s__Bacteroides_Unclassified"	24.08333333	0	39	3	0.984489051	FALSE	0	"LKT__s__Bacteroides_Unclassified"	2720	0.177083333
1.781021898	0.010291035	0.56147541	0.232183908	36	2	FALSE	"LKT__s__Bacteroides_ovatus"	24.66666667	0	36	6	0.98372871	FALSE	0	"LKT__s__Bacteroides_ovatus"	1754	0.180048662
1.795620438	0.013734911	0.556910569	0.183908046	32	3	FALSE	"LKT__s__Lachnospiraceae_bacterium"	22.36666667	0	32	2	0.983424574	FALSE	0	"LKT__s__Lachnospiraceae_bacterium"	2158	0.165679012
1.795620438	0.010088586	0.556910569	0.238916256	30	3	FALSE	"LKT__s__Bacteroides_dorei"	25.37931034	0	30	1	0.983424574	FALSE	0	"LKT__s__Bacteroides_dorei"	1842	0.187739464
1.948905109	0.004634099	0.513108614	0.157894737	23	3	FALSE	"LKT__s__Alistipes_putredinis"	23	0	23	4	0.980231144	FALSE	0	"LKT__s__Alistipes_putredinis"	826	0.185059423
1.781021898	0.018323339	0.56147541	0.135483871	36	3	FALSE	"LKT__f__Lachnospiraceae"	20.70967742	0	36	5	0.98372871	FALSE	0	"LKT__f__Lachnospiraceae"	2512	0.153166069
1.802919708	0.012062762	0.55465587	0.187830688	32	3	FALSE	"LKT__s__Bacteroides_xylanisolvens"	23.17857143	0	32	4	0.983272506	FALSE	0	"LKT__s__Bacteroides_xylanisolvens"	1984	0.170430672
1.912408759	0.004435887	0.522900763	0.245614035	20	3	FALSE	"LKT__s__Parabacteroides_merdae"	24.68421053	0	20	1	0.980991484	FALSE	0	"LKT__s__Parabacteroides_merdae"	806	0.189878543
1.854014599	0.007046471	0.539370079	0.224637681	28	3	FALSE	"LKT__s__Alistipes_finegoldii"	24.5	0	28	4	0.982208029	FALSE	0	"LKT__s__Alistipes_finegoldii"	1206	0.184210526
1.810218978	0.011885756	0.552419355	0.187192118	30	3	FALSE	"LKT__s__Ruminococcus_torques"	23.96551724	0	30	1	0.983120438	FALSE	0	"LKT__s__Ruminococcus_torques"	1882	0.17993259
1.868613139	0.004206853	0.53515625	0.257142857	22	3	FALSE	"LKT__s__Firmicutes_bacterium"	26.14285714	0	22	1	0.981903893	FALSE	0	"LKT__s__Firmicutes_bacterium"	816	0.195095949
1.795620438	0.012310952	0.556910569	0.18226601	31	3	FALSE	"LKT__s__Flavonifractor_plautii"	23.72413793	0	31	2	0.983424574	FALSE	0	"LKT__s__Flavonifractor_plautii"	1984	0.175478927
1.854014599	0.007447919	0.539370079	0.206521739	26	3	FALSE	"LKT__f__Ruminococcaceae"	24.625	0	26	2	0.982208029	FALSE	0	"LKT__f__Ruminococcaceae"	1254	0.185150376
1.897810219	0.003094727	0.526923077	0.298245614	21	3	FALSE	"LKT__s__Coprococcus_comes"	28.10526316	0	21	2	0.98129562	FALSE	0	"LKT__s__Coprococcus_comes"	614	0.21291866
1.919708029	0.002660052	0.520912548	0.267973856	21	3	FALSE	"LKT__s__Bacteroides_plebeius"	27.66666667	0	21	3	0.980839416	FALSE	0	"LKT__s__Bacteroides_plebeius"	508	0.214039621
1.905109489	0.005484843	0.524904215	0.233333333	23	3	FALSE	"LKT__s__Dorea_formicigenerans"	25.33333333	0	23	2	0.981143552	FALSE	0	"LKT__s__Dorea_formicigenerans"	894	0.198725159
1.810218978	0.009503481	0.552419355	0.208994709	32	3	FALSE	"LKT__g__Blautia"	24.67857143	0	32	4	0.983120438	FALSE	0	"LKT__g__Blautia"	1596	0.182804233
2.02189781	0.002176284	0.494584838	0.247619048	16	3	FALSE	"LKT__s__Clostridium_symbiosum"	24.53333333	0	16	1	0.978710462	FALSE	0	"LKT__s__Clostridium_symbiosum"	346	0.207344633
1.788321168	0.012113151	0.559183673	0.195698925	33	3	FALSE	"LKT__f__Clostridiaceae"	25.48387097	0	33	2	0.983576642	FALSE	0	"LKT__f__Clostridiaceae"	2220	0.188769415
1.897810219	0.00470044	0.526923077	0.187134503	21	3	FALSE	"LKT__s__Ruminococcus_lactaris"	25.05263158	0	21	2	0.98129562	FALSE	0	"LKT__s__Ruminococcus_lactaris"	842	0.189792663
1.868613139	0.005636249	0.53515625	0.233766234	24	3	FALSE	"LKT__s__Anaerotruncus_colihominis"	25.40909091	0	24	2	0.981903893	FALSE	0	"LKT__s__Anaerotruncus_colihominis"	1008	0.191045796
1.905109489	0.004083522	0.524904215	0.268421053	22	3	FALSE	"LKT__s__Clostridium_scindens"	26.2	0	22	2	0.981143552	FALSE	0	"LKT__s__Clostridium_scindens"	628	0.201538462
2.03649635	0.0014208	0.491039427	0.227272727	13	3	FALSE	"LKT__f__Erysipelotrichaceae"	27.33333333	0	13	1	0.978406326	FALSE	0	"LKT__f__Erysipelotrichaceae"	310	0.228991597
1.97080292	0.003011801	0.507407407	0.258333333	17	3	FALSE	"LKT__s__Tyzzerella_nexilis"	24.0625	0	17	1	0.979774939	FALSE	0	"LKT__s__Tyzzerella_nexilis"	504	0.1925
1.96350365	0.004452562	0.50929368	0.239766082	21	3	FALSE	"LKT__s__Anaerotruncus_massiliensis"	23.26315789	0	21	2	0.979927007	FALSE	0	"LKT__s__Anaerotruncus_massiliensis"	730	0.189131365
1.839416058	0.008812963	0.543650794	0.193333333	28	3	FALSE	"LKT__s__Intestinimonas_timonensis"	23.08	0	28	3	0.982512165	FALSE	0	"LKT__s__Intestinimonas_timonensis"	1324	0.173233083
2.051094891	0.002100608	0.487544484	0.230769231	13	3	FALSE	"LKT__s__Butyricicoccus_pullicaecorum"	24.07692308	0	13	0	0.97810219	FALSE	0	"LKT__s__Butyricicoccus_pullicaecorum"	356	0.206896552
1.99270073	0.00107434	0.501831502	0.218181818	11	3	FALSE	"LKT__s__Phocea_massiliensis"	27.18181818	0	11	0	0.979318735	FALSE	0	"LKT__s__Phocea_massiliensis"	216	0.215007215
1.861313869	0.006757865	0.537254902	0.217391304	25	3	FALSE	"LKT__s__Enterocloster_aldensis"	25.08695652	0	25	2	0.982055961	FALSE	0	"LKT__s__Enterocloster_aldensis"	1320	0.190839695
1.751824818	0.019636736	0.570833333	0.184126984	38	3	FALSE	"LKT__g__Bacteroides"	23.27777778	0	38	2	0.984336983	FALSE	0	"LKT__g__Bacteroides"	3204	0.172427984
1.649635036	0.037259188	0.60619469	0.159574468	52	2	FALSE	"LKT__Unclassified"	22.52083333	0	52	4	0.986465937	FALSE	0	"LKT__Unclassified"	5198	0.164385645
1.744525547	0.018467096	0.573221757	0.189915966	39	2	FALSE	"LKT__o__Clostridiales"	24.05714286	0	39	4	0.984489051	FALSE	0	"LKT__o__Clostridiales"	3008	0.175599583
1.802919708	0.014169902	0.55465587	0.171957672	31	3	FALSE	"LKT__s__Parabacteroides_distasonis"	22.53571429	0	31	3	0.983272506	FALSE	0	"LKT__s__Parabacteroides_distasonis"	2326	0.166666667
1.99270073	0.002768634	0.501831502	0.208791209	16	3	FALSE	"LKT__s__Escherichia_coli"	25.85714286	0	16	2	0.979318735	FALSE	0	"LKT__s__Escherichia_coli"	554	0.209639954
1.773722628	0.018126432	0.563786008	0.181818182	35	3	FALSE	"LKT__s__Clostridiales_bacterium"	22.85294118	0	35	1	0.983880779	FALSE	0	"LKT__s__Clostridiales_bacterium"	2978	0.170544337
1.759124088	0.016481767	0.56846473	0.179924242	34	2	FALSE	"LKT__o__Bacteroidales"	23.12121212	0	34	1	0.984184915	FALSE	0	"LKT__o__Bacteroidales"	2514	0.169786096
1.802919708	0.015900823	0.55465587	0.140229885	31	3	FALSE	"LKT__s__Cyclospora_cayetanensis"	21.46666667	0	31	1	0.983272506	FALSE	0	"LKT__s__Cyclospora_cayetanensis"	2272	0.160199005
1.854014599	0.00827278	0.539370079	0.252307692	30	3	FALSE	"LKT__s__Gemmiger_formicilis"	23.15384615	0	30	4	0.982208029	FALSE	0	"LKT__s__Gemmiger_formicilis"	1268	0.176746917
1.861313869	0.005230427	0.537254902	0.257246377	29	3	FALSE	"LKT__s__Anaerobutyricum_hallii"	25.16666667	0	29	5	0.982055961	FALSE	0	"LKT__s__Anaerobutyricum_hallii"	966	0.190656566
1.890510949	0.006346084	0.528957529	0.185714286	23	3	FALSE	"LKT__s__Ruminococcus_flavefaciens"	23.04761905	0	23	2	0.981447689	FALSE	0	"LKT__s__Ruminococcus_flavefaciens"	1062	0.175936023
1.927007299	0.004381762	0.518939394	0.241830065	18	3	FALSE	"LKT__s__Eubacterium_siraeum"	23.38888889	0	18	0	0.980687348	FALSE	0	"LKT__s__Eubacterium_siraeum"	702	0.181309216
1.781021898	0.014350311	0.56147541	0.2	34	3	FALSE	"LKT__s__Eubacteriaceae_bacterium"	23.19354839	0	34	3	0.98372871	FALSE	0	"LKT__s__Eubacteriaceae_bacterium"	2164	0.170540797
1.766423358	0.013873573	0.566115702	0.199596774	34	2	FALSE	"LKT__g__Parabacteroides"	23.5625	0	34	2	0.984032847	FALSE	0	"LKT__g__Parabacteroides"	2228	0.173023897
1.934306569	0.002853584	0.516981132	0.321637427	21	3	FALSE	"LKT__s__Sellimonas_intestinalis"	25.15789474	0	21	2	0.98053528	FALSE	0	"LKT__s__Sellimonas_intestinalis"	528	0.198093659
1.868613139	0.003603001	0.53515625	0.263157895	23	3	FALSE	"LKT__s__Eubacterium_ramulus"	27.05	0	23	3	0.981903893	FALSE	0	"LKT__s__Eubacterium_ramulus"	748	0.20037037
1.854014599	0.005792834	0.539370079	0.238095238	23	3	FALSE	"LKT__f__Enterobacteriaceae"	25.72727273	0	23	1	0.982208029	FALSE	0	"LKT__f__Enterobacteriaceae"	1012	0.190572391
1.912408759	0.003751486	0.522900763	0.284210526	21	3	FALSE	"LKT__f__Rikenellaceae"	26	0	21	1	0.980991484	FALSE	0	"LKT__f__Rikenellaceae"	772	0.201550388
1.875912409	0.005136536	0.53307393	0.219047619	22	3	FALSE	"LKT__s__Hungatella_hathewayi"	25	0	22	1	0.981751825	FALSE	0	"LKT__s__Hungatella_hathewayi"	986	0.189033189
1.854014599	0.005935244	0.539370079	0.199134199	23	3	FALSE	"LKT__g__Streptococcus"	24.63636364	0	23	1	0.982208029	FALSE	0	"LKT__g__Streptococcus"	1024	0.182491582
1.98540146	0.003614254	0.503676471	0.248366013	21	3	FALSE	"LKT__s__Coprococcus_catus"	23.66666667	0	21	3	0.979470803	FALSE	0	"LKT__s__Coprococcus_catus"	566	0.197945845
1.912408759	0.004266116	0.522900763	0.30952381	22	3	FALSE	"LKT__s__Clostridium_innocuum"	24	0	22	1	0.980991484	FALSE	0	"LKT__s__Clostridium_innocuum"	764	0.188601425
1.97810219	0.00164721	0.505535055	0.241758242	15	3	FALSE	"LKT__s__Erysipelotrichaceae_bacterium"	26.14285714	0	15	1	0.979622871	FALSE	0	"LKT__s__Erysipelotrichaceae_bacterium"	348	0.207482993
2.04379562	0.001050759	0.489285714	0.257575758	13	3	FALSE	"LKT__g__Prevotella"	27.75	0	13	1	0.978254258	FALSE	0	"LKT__g__Prevotella"	178	0.233193277
2.00729927	0.00378046	0.498181818	0.171428571	18	3	FALSE	"LKT__s__Intestinimonas_massiliensis"	20.4	0	18	3	0.979014599	FALSE	0	"LKT__s__Intestinimonas_massiliensis"	660	0.169444444
1.941605839	0.00325402	0.515037594	0.208333333	18	3	FALSE	"LKT__g__Roseburia"	24.4375	0	18	2	0.980383212	FALSE	0	"LKT__g__Roseburia"	536	0.189437984
1.98540146	0.002418359	0.503676471	0.153846154	14	3	FALSE	"LKT__f__Oscillospiraceae"	23.85714286	0	14	0	0.979470803	FALSE	0	"LKT__f__Oscillospiraceae"	452	0.192799071
2	0.002924912	0.5	0.141025641	13	3	FALSE	"LKT__s__Anaerofustis_stercorihominis"	24.53846154	0	13	0	0.979166667	FALSE	0	"LKT__s__Anaerofustis_stercorihominis"	472	0.199873897
1.99270073	0.001865061	0.501831502	0.256410256	13	3	FALSE	"LKT__s__Marvinbryantia_formatexigens"	26.84615385	0	13	0	0.979318735	FALSE	0	"LKT__s__Marvinbryantia_formatexigens"	382	0.215880893
1.861313869	0.006891578	0.537254902	0.213438735	25	3	FALSE	"LKT__s__Bacteroides_stercoris"	25.04347826	0	25	2	0.982055961	FALSE	0	"LKT__s__Bacteroides_stercoris"	1184	0.189393939
1.795620438	0.013349101	0.556910569	0.183908046	34	3	FALSE	"LKT__s__Ruminococcaceae_bacterium"	23.83333333	0	34	4	0.983424574	FALSE	0	"LKT__s__Ruminococcaceae_bacterium"	2258	0.17654321
1.781021898	0.014017621	0.56147541	0.144827586	33	2	FALSE	"LKT__k__Bacteria"	22.83333333	0	33	3	0.98372871	FALSE	0	"LKT__k__Bacteria"	2380	0.166666667
1.919708029	0.003557901	0.520912548	0.292397661	22	3	FALSE	"LKT__s__Parabacteroides_Unclassified"	24.57894737	0	22	3	0.980839416	FALSE	0	"LKT__s__Parabacteroides_Unclassified"	718	0.190534476
1.890510949	0.003503364	0.528957529	0.210526316	20	3	FALSE	"LKT__s__Subdoligranulum_Unclassified"	25.89473684	0	20	1	0.981447689	FALSE	0	"LKT__s__Subdoligranulum_Unclassified"	676	0.194697269
1.919708029	0.003528483	0.520912548	0.222222222	19	3	FALSE	"LKT__s__Clostridium_phoceensis"	26.27777778	0	19	1	0.980839416	FALSE	0	"LKT__s__Clostridium_phoceensis"	610	0.202136752
2.087591241	0.002912263	0.479020979	0.128205128	13	3	FALSE	"LKT__s__Angelakisella_massiliensis"	20.53846154	0	13	0	0.977341849	FALSE	0	"LKT__s__Angelakisella_massiliensis"	504	0.184338184
2.072992701	0.003186992	0.482394366	0.115384615	13	3	FALSE	"LKT__c__Actinobacteria"	20.07692308	0	13	0	0.977645985	FALSE	0	"LKT__c__Actinobacteria"	490	0.178794179
2.00729927	0.00242706	0.498181818	0.179487179	13	3	FALSE	"LKT__d__Eukaryota"	23.69230769	0	13	0	0.979014599	FALSE	0	"LKT__d__Eukaryota"	466	0.193568726
2.04379562	0.002441764	0.489285714	0.230769231	13	3	FALSE	"LKT__s__Bacillus_Unclassified"	23.23076923	0	13	0	0.978254258	FALSE	0	"LKT__s__Bacillus_Unclassified"	410	0.197896121
2.145985401	8.68E-04	0.465986395	0.288888889	10	3	FALSE	"LKT__s__Paenibacillus_Unclassified"	25	0	10	0	0.976125304	FALSE	0	"LKT__s__Paenibacillus_Unclassified"	202	0.23490566
1.810218978	0.009694337	0.552419355	0.187830688	28	3	FALSE	"LKT__s__Bacteroides_caccae"	23.21428571	0	28	0	0.983120438	FALSE	0	"LKT__s__Bacteroides_caccae"	1580	0.172974414
1.905109489	0.004653957	0.524904215	0.169590643	20	3	FALSE	"LKT__s__Bacteroides_fragilis"	22.89473684	0	20	1	0.981143552	FALSE	0	"LKT__s__Bacteroides_fragilis"	752	0.176662587
1.875912409	0.006898639	0.53307393	0.181818182	24	3	FALSE	"LKT__s__Roseburia_intestinalis"	22.72727273	0	24	2	0.981751825	FALSE	0	"LKT__s__Roseburia_intestinalis"	982	0.172176309
1.897810219	0.00568643	0.526923077	0.219047619	27	3	FALSE	"LKT__s__Oscillibacter_Unclassified"	23	0	27	6	0.98129562	FALSE	0	"LKT__s__Oscillibacter_Unclassified"	944	0.176923077
1.868613139	0.005010302	0.53515625	0.205263158	23	3	FALSE	"LKT__s__Lachnospira_eligens"	25.4	0	23	3	0.981903893	FALSE	0	"LKT__s__Lachnospira_eligens"	904	0.188148148
1.832116788	0.008937841	0.545816733	0.16	26	3	FALSE	"LKT__s__Butyricicoccus_Unclassified"	23.73076923	0	26	0	0.982664234	FALSE	0	"LKT__s__Butyricicoccus_Unclassified"	1442	0.177095293
2	0.002193977	0.5	0.179487179	13	3	FALSE	"LKT__g__Clostridium"	24.61538462	0	13	0	0.979166667	FALSE	0	"LKT__g__Clostridium"	418	0.200504414
1.95620438	0.004223218	0.51119403	0.205882353	20	3	FALSE	"LKT__s__Dorea_Unclassified"	23.41176471	0	20	3	0.980079075	FALSE	0	"LKT__s__Dorea_Unclassified"	680	0.185807656
2.094890511	4.40E-04	0.477351916	0.25	8	3	FALSE	"LKT__s__Eubacterium_Unclassified"	28.75	0	8	0	0.977189781	FALSE	0	"LKT__s__Eubacterium_Unclassified"	96	0.25
2.167883212	9.02E-04	0.461279461	0.305555556	10	3	FALSE	"LKT__s__Dysosmobacter_welbionis"	25.11111111	0	10	1	0.9756691	FALSE	0	"LKT__s__Dysosmobacter_welbionis"	182	0.239153439
1.97080292	0.002574234	0.507407407	0.19047619	16	3	FALSE	"LKT__s__Enterocloster_asparagiformis"	25.2	0	16	1	0.979774939	FALSE	0	"LKT__s__Enterocloster_asparagiformis"	468	0.201066667
2.02919708	0.003285725	0.492805755	0.164835165	14	3	FALSE	"LKT__s__Cuneatibacter_caecimuris"	21.35714286	0	14	0	0.978558394	FALSE	0	"LKT__s__Cuneatibacter_caecimuris"	496	0.180387409
1.773722628	0.016541276	0.563786008	0.179924242	34	3	FALSE	"LKT__s__Faecalibacterium_prausnitzii"	22.81818182	0	34	1	0.983880779	FALSE	0	"LKT__s__Faecalibacterium_prausnitzii"	2534	0.170058797
1.861313869	0.007781023	0.537254902	0.223333333	30	3	FALSE	"LKT__p__Firmicutes"	22.88	0	30	5	0.982055961	FALSE	0	"LKT__p__Firmicutes"	1162	0.174656489
1.95620438	0.003093559	0.51119403	0.241830065	22	3	FALSE	"LKT__s__Eisenbergiella_massiliensis"	24.11111111	0	22	4	0.980079075	FALSE	0	"LKT__s__Eisenbergiella_massiliensis"	548	0.192888889
1.934306569	0.004496014	0.516981132	0.192982456	20	3	FALSE	"LKT__g__Faecalibacterium"	23.94736842	0	20	1	0.98053528	FALSE	0	"LKT__g__Faecalibacterium"	792	0.189640769
2.058394161	0.002538018	0.485815603	0.166666667	15	3	FALSE	"LKT__s__Anaerotignum_lactatifermentans"	21.61538462	0	15	2	0.977950122	FALSE	0	"LKT__s__Anaerotignum_lactatifermentans"	414	0.18729097
1.948905109	0.005070448	0.513108614	0.183006536	19	3	FALSE	"LKT__s__Coprococcus_eutactus"	21.66666667	0	19	1	0.980231144	FALSE	0	"LKT__s__Coprococcus_eutactus"	806	0.173835125
2.02919708	0.002064366	0.492805755	0.192307692	13	3	FALSE	"LKT__f__Eubacteriaceae"	23.53846154	0	13	0	0.978558394	FALSE	0	"LKT__f__Eubacteriaceae"	376	0.197155785
1.934306569	0.003469433	0.516981132	0.267973856	18	3	FALSE	"LKT__g__Butyricicoccus"	25.05555556	0	18	0	0.98053528	FALSE	0	"LKT__g__Butyricicoccus"	670	0.195746528
2.02189781	0.002313348	0.494584838	0.212121212	13	3	FALSE	"LKT__g__Bacillus"	22.41666667	0	13	1	0.978710462	FALSE	0	"LKT__g__Bacillus"	354	0.183743169
1.737226277	0.01703943	0.575630252	0.2	40	2	FALSE	"LKT__s__Ruminococcus_Unclassified"	23.97222222	0	40	4	0.984641119	FALSE	0	"LKT__s__Ruminococcus_Unclassified"	2698	0.174979724
1.824817518	0.00954012	0.548	0.205128205	30	3	FALSE	"LKT__s__Eubacterium_rectale"	23.85185185	0	30	3	0.982816302	FALSE	0	"LKT__s__Eubacterium_rectale"	1656	0.177998894
1.773722628	0.01374277	0.563786008	0.173387097	33	3	FALSE	"LKT__s__Blautia_obeum"	23.6875	0	33	1	0.983880779	FALSE	0	"LKT__s__Blautia_obeum"	2240	0.174172794
1.759124088	0.016282666	0.56846473	0.205042017	40	3	FALSE	"LKT__s__Blautia_wexlerae"	23.82857143	0	40	5	0.984184915	FALSE	0	"LKT__s__Blautia_wexlerae"	2590	0.176507937
1.846715328	0.008182528	0.541501976	0.206521739	25	3	FALSE	"LKT__s__Dorea_longicatena"	22.75	0	25	1	0.982360097	FALSE	0	"LKT__s__Dorea_longicatena"	1360	0.169776119
1.883211679	0.004422334	0.531007752	0.242857143	26	3	FALSE	"LKT__s__Bacteroides_faecis"	25.95238095	0	26	5	0.981599757	FALSE	0	"LKT__s__Bacteroides_faecis"	766	0.196608947
1.927007299	0.004185831	0.518939394	0.191176471	17	3	FALSE	"LKT__s__Roseburia_hominis"	24.35294118	0	17	0	0.980687348	FALSE	0	"LKT__s__Roseburia_hominis"	722	0.187330317
1.941605839	0.005872132	0.515037594	0.18128655	20	3	FALSE	"LKT__s__Ruthenibacterium_lactatiformans"	21.05263158	0	20	1	0.980383212	FALSE	0	"LKT__s__Ruthenibacterium_lactatiformans"	900	0.167084378
1.905109489	0.006017469	0.524904215	0.241106719	30	3	FALSE	"LKT__s__Blautia_producta"	21.86956522	0	30	7	0.981143552	FALSE	0	"LKT__s__Blautia_producta"	1034	0.172201301
1.897810219	0.003508003	0.526923077	0.267973856	20	3	FALSE	"LKT__s__Pseudoflavonifractor_Unclassified"	25.22222222	0	20	2	0.98129562	FALSE	0	"LKT__s__Pseudoflavonifractor_Unclassified"	630	0.189640769
2.197080292	0.0011691	0.455149502	0.2	12	3	FALSE	"LKT__o__Bacillales"	23.1	0	12	2	0.975060827	FALSE	0	"LKT__o__Bacillales"	142	0.231
1.810218978	0.011147693	0.552419355	0.235449735	31	3	FALSE	"LKT__s__Bacteroides_thetaiotaomicron"	23.25	0	31	3	0.983120438	FALSE	0	"LKT__s__Bacteroides_thetaiotaomicron"	1682	0.172222222
1.846715328	0.006570219	0.541501976	0.221014493	25	3	FALSE	"LKT__s__Roseburia_inulinivorans"	25.83333333	0	25	1	0.982360097	FALSE	0	"LKT__s__Roseburia_inulinivorans"	1112	0.19278607
1.846715328	0.012103708	0.541501976	0.187830688	31	3	FALSE	"LKT__s__Enterocloster_bolteae"	22.25	0	31	3	0.982360097	FALSE	0	"LKT__s__Enterocloster_bolteae"	1864	0.171153846
2.00729927	0.001808021	0.498181818	0.242424242	13	3	FALSE	"LKT__s__Lachnoclostridium_phocaeense"	26.16666667	0	13	1	0.979014599	FALSE	0	"LKT__s__Lachnoclostridium_phocaeense"	338	0.212059621
2.04379562	0.002369773	0.489285714	0.166666667	14	3	FALSE	"LKT__g__Coprococcus"	24.46153846	0	14	1	0.978254258	FALSE	0	"LKT__g__Coprococcus"	512	0.209549072
1.795620438	0.010748431	0.556910569	0.216091954	31	3	FALSE	"LKT__s__Blautia_Unclassified"	24.16666667	0	31	1	0.983424574	FALSE	0	"LKT__s__Blautia_Unclassified"	1866	0.179012346
1.788321168	0.016002321	0.559183673	0.140229885	33	3	FALSE	"LKT__s__Clostridium_Unclassified"	21.4	0	33	3	0.983576642	FALSE	0	"LKT__s__Clostridium_Unclassified"	2270	0.157352941
1.854014599	0.005455515	0.539370079	0.220779221	26	3	FALSE	"LKT__s__Bacteroides_intestinalis"	23.95454545	0	26	4	0.982208029	FALSE	0	"LKT__s__Bacteroides_intestinalis"	1040	0.177441077
1.98540146	0.001154201	0.503676471	0.212121212	14	3	FALSE	"LKT__s__Roseburia_Unclassified"	28.08333333	0	14	2	0.979470803	FALSE	0	"LKT__s__Roseburia_Unclassified"	226	0.222222222
1.839416058	0.008962684	0.543650794	0.153333333	25	3	FALSE	"LKT__s__Clostridioides_difficile"	22.96	0	25	0	0.982512165	FALSE	0	"LKT__s__Clostridioides_difficile"	1370	0.171343284
1.810218978	0.009318789	0.552419355	0.216524217	29	3	FALSE	"LKT__s__Ruminococcus_gnavus"	24.2962963	0	29	2	0.983120438	FALSE	0	"LKT__s__Ruminococcus_gnavus"	1580	0.178649237
1.839416058	0.009339316	0.543650794	0.2	28	3	FALSE	"LKT__g__Ruminococcus"	22.30769231	0	28	2	0.982512165	FALSE	0	"LKT__g__Ruminococcus"	1458	0.168706294
1.948905109	0.005093354	0.513108614	0.102941176	17	3	FALSE	"LKT__s__Clostridium_leptum"	19.94117647	0	17	0	0.980231144	FALSE	0	"LKT__s__Clostridium_leptum"	774	0.160210426
2.131386861	0.001288037	0.469178082	0.290909091	12	3	FALSE	"LKT__g__Alistipes"	23.18181818	0	12	1	0.97642944	FALSE	0	"LKT__g__Alistipes"	188	0.214646465
2.03649635	0.001129259	0.491039427	0.212121212	12	3	FALSE	"LKT__s__Eubacterium_ventriosum"	25.58333333	0	12	0	0.978406326	FALSE	0	"LKT__s__Eubacterium_ventriosum"	218	0.214285714
2.02919708	0.001647716	0.492805755	0.196969697	13	3	FALSE	"LKT__s__Agathobaculum_desmolans"	24.41666667	0	13	1	0.978558394	FALSE	0	"LKT__s__Agathobaculum_desmolans"	250	0.202777778
1.861313869	0.009411398	0.537254902	0.144927536	26	3	FALSE	"LKT__s__Clostridiaceae_bacterium"	21.625	0	26	2	0.982055961	FALSE	0	"LKT__s__Clostridiaceae_bacterium"	1358	0.16475827
2.04379562	0.002410667	0.489285714	0.192307692	15	3	FALSE	"LKT__s__Frisingicoccus_caecimuris"	23.53846154	0	15	2	0.978254258	FALSE	0	"LKT__s__Frisingicoccus_caecimuris"	412	0.20052597
2.131386861	5.89E-04	0.469178082	0.178571429	9	3	FALSE	"LKT__s__Enterococcus_faecium"	26.625	0	9	1	0.97642944	FALSE	0	"LKT__s__Enterococcus_faecium"	136	0.241972477
2.211678832	0.001365704	0.452145215	0.222222222	11	3	FALSE	"LKT__g__Veillonella"	20.7	0	11	1	0.974756691	FALSE	0	"LKT__g__Veillonella"	176	0.213541667
2.051094891	0.001835698	0.487544484	0.282051282	17	3	FALSE	"LKT__s__Bacteroides_cellulosilyticus"	24.61538462	0	17	4	0.97810219	FALSE	0	"LKT__s__Bacteroides_cellulosilyticus"	292	0.21270903
1.883211679	0.007817853	0.531007752	0.24	29	3	FALSE	"LKT__s__Blautia_hansenii"	22.12	0	29	4	0.981599757	FALSE	0	"LKT__s__Blautia_hansenii"	1204	0.1728125
1.832116788	0.008080726	0.545816733	0.203333333	25	3	FALSE	"LKT__s__Enterocloster_clostridioformis"	23.36	0	25	0	0.982664234	FALSE	0	"LKT__s__Enterocloster_clostridioformis"	1312	0.173037037
1.883211679	0.006624893	0.531007752	0.20952381	25	3	FALSE	"LKT__s__Odoribacter_splanchnicus"	22.57142857	0	25	4	0.981599757	FALSE	0	"LKT__s__Odoribacter_splanchnicus"	1034	0.170995671
1.98540146	0.004372881	0.503676471	0.176470588	19	3	FALSE	"LKT__s__Roseburia_faecis"	22.44444444	0	19	1	0.979470803	FALSE	0	"LKT__s__Roseburia_faecis"	678	0.186574074
2.102189781	0.002499733	0.475694444	0.141025641	16	3	FALSE	"LKT__p__Proteobacteria"	20.84615385	0	16	3	0.977037713	FALSE	0	"LKT__p__Proteobacteria"	362	0.191595442
1.99270073	0.001762349	0.501831502	0.257575758	13	3	FALSE	"LKT__s__Harryflintia_acetispora"	24	0	13	1	0.979318735	FALSE	0	"LKT__s__Harryflintia_acetispora"	354	0.191333333
1.795620438	0.011541622	0.556910569	0.179310345	35	3	FALSE	"LKT__s__Blautia_massiliensis"	23.03333333	0	35	5	0.983424574	FALSE	0	"LKT__s__Blautia_massiliensis"	1904	0.171641791
2.058394161	0.001939262	0.485815603	0.127272727	12	3	FALSE	"LKT__s__Butyrivibrio_Unclassified"	23.18181818	0	12	1	0.977950122	FALSE	0	"LKT__s__Butyrivibrio_Unclassified"	292	0.201126307
1.941605839	0.003684517	0.515037594	0.227941176	18	3	FALSE	"LKT__s__Bacteroides_finegoldii"	23.76470588	0	18	1	0.980383212	FALSE	0	"LKT__s__Bacteroides_finegoldii"	632	0.186660491
2.02919708	0.002723292	0.492805755	0.179487179	13	3	FALSE	"LKT__s__Intestinimonas_butyriciproducens"	20.38461538	0	13	0	0.978558394	FALSE	0	"LKT__s__Intestinimonas_butyriciproducens"	406	0.170652877
2.02189781	0.003090096	0.494584838	0.241666667	18	3	FALSE	"LKT__s__Enterocloster_lavalensis"	22.6875	0	18	2	0.978710462	FALSE	0	"LKT__s__Enterocloster_lavalensis"	548	0.193376068
2.124087591	0.00119748	0.470790378	0.222222222	12	3	FALSE	"LKT__s__Streptococcus_Unclassified"	24.6	0	12	2	0.976581509	FALSE	0	"LKT__s__Streptococcus_Unclassified"	210	0.224770642
1.948905109	0.006467163	0.513108614	0.14619883	20	3	FALSE	"LKT__s__Fusicatenibacter_saccharivorans"	21.10526316	0	20	1	0.980231144	FALSE	0	"LKT__s__Fusicatenibacter_saccharivorans"	908	0.170731707
2.00729927	0.004579048	0.498181818	0.15	18	3	FALSE	"LKT__s__Coprococcus_Unclassified"	20.4375	0	18	2	0.979014599	FALSE	0	"LKT__s__Coprococcus_Unclassified"	660	0.173076923
